# Glomerular Endothelial Cell-Derived Extracellular Vesicles Cross the Basement Membrane to Regulate Podocyte Function

**DOI:** 10.64898/2026.01.28.697274

**Authors:** Janina Kern, Sindhu Thiagarajan, Nina Sopel, Alexandra Ohs, Patricia Luckner, Astrid Bruckmann, Jan Van Deun, Mustafa Kocademir, George Sarau, Silke Christiansen, Christoph Daniel, Mario Schiffer, Stefan Uderhardt, Janina Müller-Deile

## Abstract

**Background:** Small extracellular vesicles (EVs) are nanosized, endosome-derived particles which transfer RNA, proteins, and bioactive molecules to mediate intercellular communication. While EV signaling has been observed in many organ systems, it remains unclear whether glomerular endothelial cell (GEC)-derived small EVs directly interact with podocytes *in vivo* or how they traverse the glomerular basement membrane (GBM).

**Methods:** GEC-derived small EVs were characterized by nanoparticle tracking analysis, electron microscopy, RAMAN spectroscopy and flow cytometry. Cargo composition was analyzed by proteomics, and microRNA (miR) profiling. Functional and structural features were examined using protease, collagenase, adhesion, and multimodal imaging assays. GEC-derived small EV uptake and downstream transcriptional effects were studied in cultured podocytes, while *in vivo* trafficking was assessed by injection of labeled small EVs into transgenic zebrafish larvae under baseline conditions, puromycin-induced damage, and cd2ap-knockdown.

**Results:** GECs released bona fide exosome-like small EVs carrying a highly cell type-specific miR cargo. Small EV transfer to podocytes induced a defined transcriptional response consistent with miR-mediated repression of target genes involved in extracellular matrix organization, cell cycle regulation, and cellular stress responses. Proteomic analyses revealed enrichment of surface proteases and integrin-associated proteins that conferred sustained proteolytic activity and enabled GEC-derived small EV migration through extracellular matrix surrogates. *In vivo*, circulating small EVs traversed the GBM and localized selectively to podocytes in healthy glomeruli, whereas glomerular injury permitted small EV entry into the tubular compartment.

**Conclusion:** These findings provide first *in vivo* evidence that GEC-derived small EVs can cross the GBM and impact on podocytes. By identifying integrin- and protease-dependent mechanisms which facilitate vesicle passage, this study redefines the GBM as a dynamic interface of heterocellular, vesicle-mediated communication.
