## Supplementary Table S2 for "Glomerular Endothelial Cell-Derived Extracellular Vesicles Cross the Basement Membrane to Regulate Podocyte Function"

### Sheet: Tabelle1
Podos	hPodo_Exo_2	hPodo_Exo_3	hPodo_Exo_1	hPodo_Exo_4	mean molecules/uL
hsa-miR-21-5p	2.32023e+07	1.84938e+07	4.82938e+07	3.38628e+07	3.09632e+07
hsa-miR-146a-5p	3.46095e+06	1.6261e+06	1.60068e+07	7.29664e+06	7.09763e+06
hsa-miR-221-3p	4.90974e+06	2.54439e+06	1.17819e+07	6.62487e+06	6.46524e+06
hsa-miR-100-5p	1.06143e+06	1.24797e+06	3.29026e+06	1.66727e+06	1.81673e+06
hsa-miR-92a-3p	1.43602e+06	672239	3.06814e+06	1.94502e+06	1.78035e+06
hsa-miR-16-5p	1.01803e+06	679863	2.90247e+06	1.45802e+06	1.5146e+06
hsa-miR-29a-3p	976679	583748	2.84723e+06	1.45723e+06	1.46622e+06
hsa-miR-222-3p	1.06416e+06	1.06619e+06	2.23438e+06	1.34886e+06	1.4284e+06
hsa-miR-25-3p	834619	494240	2538928	1.5816e+06	1.36235e+06
hsa-miR-93-5p	1.03717e+06	756438	2.22656e+06	1.42111e+06	1.36032e+06
hsa-let-7f-5p	620335	1.00926e+06	2.02909e+06	1.35873e+06	1.25435e+06
hsa-miR-19b-3p	857831	501864	2.13536e+06	1.30069e+06	1.19894e+06
hsa-miR-320a-3p	990547	572736	2.00317e+06	1.11592e+06	1.1706e+06
hsa-let-7i-5p	761401	774227	1.86079e+06	1.1404e+06	1.1342e+06
hsa-miR-1246	184162	117800	408671	3.18531e+06	973985
hsa-miR-30a-5p	500692	426644	1.40205e+06	969450	824708
hsa-miR-103a-3p	702599	723685	1.09407e+06	760794	820287
hsa-miR-23a-3p	705830	362492	1.39934e+06	763558	807804
hsa-miR-27b-3p	607510	310199	1.39256e+06	915756	806506
hsa-miR-26a-5p	615463	793936	956064	812909	794593
hsa-miR-191-5p	500344	469223	1.14916e+06	750924	717412
hsa-miR-181a-5p	599557	698950	858800	619058	694091
hsa-miR-423-5p	374984	327366	999275	489364	547748
hsa-miR-22-3p	287203	261012	692493	606227	461734
hsa-miR-27a-3p	262201	122882	934140	496471	453923
hsa-miR-34a-5p	328758	173933	785054	484232	442994
hsa-miR-1290	177799	133612	372875	1.08355e+06	441959
hsa-miR-181b-5p	330398	296702	579363	383358	397455
hsa-miR-19a-3p	270005	148746	725260	445738	397437
hsa-miR-423-3p	252856	233849	571470	369935	357028
hsa-miR-24-3p	182223	108595	752366	363223	351602
hsa-miR-107	268911	128247	609499	349997	339164
hsa-miR-196b-5p	238839	247233	417441	360262	315944
hsa-miR-429	227307	126384	542051	337561	308326
hsa-miR-26b-5p	204392	245144	317705	279919	261790
hsa-miR-31-5p	191916	218094	281669	206682	224590
hsa-miR-98-5p	123321	175062	359959	227409	221438
hsa-miR-196a-5p	146137	169754	346246	214578	219179
hsa-miR-15a-5p	193010	64603.6	333969	224646	204057
hsa-miR-10a-5p	106272	89168.8	400141	219118	203675
hsa-miR-101-3p	140569	102496	285018	210038	184530
hsa-miR-186-5p	133561	82109.9	314914	197996	182145
hsa-miR-125a-5p	148870	143720	258868	168385	179961
hsa-miR-451a	133561	159307	212866	194443	175044
hsa-miR-345-5p	129187	68161.3	272820	171741	160477
hsa-miR-192-5p	134654	48848	266362	159897	152440
hsa-miR-155-5p	119842	140050	205133	135814	150210
hsa-miR-30a-3p	91061.9	73187.3	256635	179440	150081
hsa-miR-23b-3p	142508	139203	185281	116468	145865
hsa-miR-28-3p	95287	91597.1	223071	155752	141427
hsa-miR-143-3p	92752	82505.1	196523	156541	132080
hsa-miR-140-3p	93547.3	86966.4	190145	130879	125384
hsa-miR-200b-3p	86439.3	130788	157218	93174.6	116905
hsa-miR-92b-3p	138482	50090.4	142868	116271	111928
hsa-miR-128-3p	110099	50316.3	173721	112915	111763
hsa-miR-182-5p	73018.6	101593	156979	115086	111669
hsa-miR-200a-3p	86638.1	55229.3	182810	113112	109447
hsa-miR-138-5p	72372.4	53083.4	189507	92385	101837
hsa-miR-125b-5p	87383.7	90750	130032	92582.4	100187
hsa-let-7g-5p	57758.7	49356.3	177389	101466	96492.3
hsa-miR-183-5p	57907.8	51784.6	172685	99886.3	95565.9
hsa-miR-378a-3p	71974.7	45855	161842	100084	94938.9
hsa-miR-132-3p	63226.4	37892.5	176512	92977.2	92651.9
hsa-miR-10b-5p	49656.6	39304.3	193094	83699.2	91438.6
hsa-miR-342-3p	69887.1	47153.9	143984	86462.9	86871.9
hsa-miR-193b-3p	57510.2	37892.5	169496	78171.9	85767.6
hsa-miR-210-3p	71080	47492.7	118791	94753.8	83029.3
hsa-miR-361-5p	60144.6	45120.9	145259	80540.8	82766.4
hsa-miR-29c-3p	71726.2	38118.4	134257	81527.8	81407.4
hsa-miR-126-3p	64667.9	89451.2	82834.5	86462.9	80854.1
hsa-miR-30d-5p	45779.5	34221.8	150123	90805.8	80232.4
hsa-miR-320b	47171.3	23266.3	144223	94753.8	77353.6
hsa-miR-20a-5p	58653.4	40942	129474	77777.1	76711.6
hsa-miR-574-5p	33700.9	44499.7	159291	66525.1	76004.1
hsa-miR-130b-3p	54577.5	30607.7	135373	80540.8	75274.8
hsa-miR-151a-3p	48413.9	42297.3	120784	72447.2	70985.5
hsa-miR-425-5p	71925	56245.8	95749.9	59615.9	70884.2
hsa-miR-340-5p	49358.4	25129.9	125248	83501.8	70809.6
hsa-miR-151a-5p	65463.2	57092.9	103164	55865.3	70396.4
hsa-miR-99a-5p	43045.7	50824.5	99497	66722.5	65022.4
hsa-miR-99b-5p	41902.4	33035.9	98301.1	65538.1	59694.4
hsa-miR-130a-3p	39914.2	19539.2	111137	65143.3	58933.4
hsa-miR-17-5p	42449.2	41506.7	87219.3	55865.3	56760.1
hsa-let-7b-5p	41554.5	42805.6	89531.4	40073	53491.1
hsa-miR-21-3p	45878.9	45459.7	60033.1	61392.6	53191.1
hsa-miR-22-5p	44984.2	18466.2	84508.7	51522.4	49870.4
hsa-miR-30e-3p	34247.6	38909	74622.8	50732.8	49628
hsa-miR-152-3p	31464.1	24339.3	88096.3	49153.6	48263.3
hsa-miR-30e-5p	31016.7	21289.8	76855.1	54680.8	45960.6
hsa-miR-320c	28730.2	12649.7	85226.2	56654.9	45815.2
hsa-miR-454-3p	36534.1	49525.7	43769.1	50732.8	45140.4
hsa-miR-34c-5p	44139.2	22136.9	67606.9	44218.4	44525.4
hsa-miR-30c-5p	37329.4	36141.9	55169.8	38098.9	41685
hsa-miR-34b-5p	35589.7	35181.9	53017.2	42047	41459
hsa-miR-148b-3p	29376.4	14456.8	81877.8	40073	41446
hsa-let-7a-5p	18590.2	31003	80921.1	34940.5	41363.7
hsa-miR-193a-5p	30619.1	22249.8	66650.2	41257.4	40194.1
hsa-miR-126-5p	35490.3	42579.7	46320.3	35927.5	40079.4
hsa-miR-421	24157.3	15981.5	71433.8	42836.6	38602.3
hsa-miR-425-3p	25549	15529.7	65215.2	45008.1	37825.5
